# Tip60 protects against amyloid-β peptide-induced transcriptomic alterations via different modes of action in early versus late stages of neurodegenerative progression

**DOI:** 10.1101/2020.06.09.142885

**Authors:** Haolin Zhang, Bhanu Chandra Karisetty, Akanksha Bhatnagar, Ellen M. Armour, Mariah Beaver, Tiffany V. Roach, Sina Mortazavi, Shreya Mandloi, Felice Elefant

## Abstract

Alzheimer’s disease (AD) is an age-related neurodegenerative disorder hallmarked by amyloid-β (Aβ) plaque accumulation, neuronal cell death, and cognitive deficits that worsen during disease progression. Histone acetylation dysregulation, caused by an imbalance between reduced histone acetyltransferases (HAT) Tip60 and increased histone deacetylase 2 (HDAC2) levels, can directly contribute to AD pathology. However, whether such AD-associated neuroepigenetic alterations occur in response to Aβ peptide production and can be protected against by increasing Tip60 levels over the course of neurodegenerative progression remains unknown. Here we profile Tip60 HAT/HDAC2 dynamics and transcriptome-wide changes across early and late stage AD pathology in the *Drosophila* brain produced solely by human amyloid-β_42_. We show that early Aβ_42_ induction leads to disruption of Tip60 HAT/HDAC2 balance during early neurodegenerative stages preceding Aβ plaque accumulation that persists into late AD stages. Correlative transcriptome-wide studies reveal alterations in biological processes we classified as transient (early-stage only), late-onset (late-stage only), and constant (both). Increasing Tip60 HAT levels in the Aβ_42_ fly brain protects against AD functional pathologies that include Aβ plaque accumulation, neural cell death, cognitive deficits, and shorter life-span. Strikingly, Tip60 protects against Aβ_42_-induced transcriptomic alterations *via* distinct mechanisms during early and late stages of neurodegeneration. Our findings reveal distinct modes of neuroepigenetic gene changes and Tip60 neuroprotection in early versus late stages in AD that can serve as early biomarkers for AD, and support the therapeutic potential of Tip60 over the course of AD progression.
