## Supplemental Table S3 for "Tip60 protects against amyloid-β peptide-induced transcriptomic alterations via different modes of action in early versus late stages of neurodegenerative progression"

### Sheet: Supplemental Table S3
	Classes of processes in the Aβ42 fly brain based on disease progression
	Alteration	Classification	Processes involvled
	Downregulated in the Aβ42 fly brain	Transient	DNA packaging
			RNA modifications
			snRNP complex and splicing
			Serine peptidase
		Late-onset	Mitotic spindle
			Oxidoreductase activity
			Mitochondria
		Persistent	Ribosome and subunits
			Metabolic processes
	Upregulated in the Aβ42 fly brain	Transient	Cell polarity
			Cell cycle
			Development and morphogenesis
			Cell division (Mitosis)
		Late-onset	Ras GTPase signal transduction
			Hypoxia
		Persistent	Axon guidance and axonogenesis
			Helicase activity
			Neuronal differentiation
